# A novel newborn screening modality: Non-targeted proteome analysis using low-cost iron powders

**DOI:** 10.1101/2024.12.25.630353

**Authors:** Daisuke Nakajima, Masaki Ishikawa, Ryo Konno, Hideo Sasai, Osamu Ohara, Yusuke Kawashima

**Affiliations:** Department of Applied Genomics, Kazusa DNA Research Institute, 2-5-23 Kazusa Kamatari, Kisarazu, Chiba 292-0818, Japan

**Keywords:** dried blood spots, inherited diseases, newborn screening, non-targeted proteome analysis

## Abstract

In this study, we developed a simple protein extraction method for dried blood spots (DBS) that potentially meets the throughput required for newborn screening (NBS) and optimizes non-targeted proteomic analysis in combination with liquid chromatography coupled mass spectrometry in the data-independent-acquisition mode (DIA-LC-MS/MS). The developed pipeline, termed **<u>N</u>**on-targeted **<u>A</u>**nalysis of **<u>N</u>**on-specifically **<u>D</u>**BS-**<u>A</u>**bsorbed proteins (NANDA), successfully addressed the following three challenges: (1) processing of 96 3.2-mm DBS punches in parallel using low-cost iron powders with a robotic system, (2) identifying more than 5,000 proteins using DIA-LC-MS/MS, and (3) improving DIA-LC-MS/MS throughput to 40 samples/day with minimal compromise in protein coverage depth. The results imply that this pipeline can open new venues for conducting NBS using non-targeted quantitative proteome profiling, which has been a currently missing modality in NBS.
