## Supplementary material for "A novel newborn screening modality: Non-targeted proteome analysis using low-cost iron powders": https://docs.google.com/spreadsheets/d/1-cerYQqCHtrQxKvQa7I52nR009-aaKrx/edit?usp=sharing&ouid=103067625253435575273&rtpof=true&sd=true

### Sheet: Sheet1
Reagent/Resource	Reference or source	Identifier or catalog number
Chemicals, enzymes and other reagents
ADVANTEC PKU-S	Toyo-roshi (Tokyo, Japan)	PKU-S
Whatman 903 Protein Saver Cards	Whatman (Springfield Mill, UK)	WHA10534612
Perkin Elmer 226 Spot Saver Card	Perkin Elmer (Waltham, USA)	GR2261005
TBST (10X) Tris Buffered Saline w/Tween 20	Nacalai Tesque (kyoto Japan)	34874-91
Tris-HCl pH 8.0	Sigma-Aldrich Chemical Corporation (St. Louis, Missouri, USA)	T2694
Trypsin/Lys-C Mix	Promega, Madison (Madison, WI, USA)	V5072,
Acetonitrile	Fujifilm Wako Pure Chemical Corporation (Tokyo, Japan)	012-19851
Trifluoroacetic acid(TFA)	Fujifilm Wako Pure Chemical Corporation (Tokyo, Japan)	204-10771
Decyl Maltose Neopentyl Glycol(DMNG)	Anatrace Products (LLC, USA)	NG322
Formic acid	Fujifilm Wako Pure Chemical Corporation (Tokyo, Japan)	067-04531
Iron metal	Kojundo Chemical Lab. Co., Ltd. (Saitama, Japan)	FEE16PB
Other
Stirring centrifuge	Nissin Rika Co., Ltd, (Tokyo, Japan)	NSD-12
Maelstrom 8-Autostage	Taiwan Advanced Nanotech (Taoyuan, Taiwan)
Maelstrom 9610	Taiwan Advanced Nanotech (Taoyuan, Taiwan)
96-well plate	Taiwan Advanced Nanotech (Taoyuan, Taiwan)	083.MWP01.20X
Spin Tips Assembled BOX	Taiwan Advanced Nanotech (Taoyuan, Taiwan)	083.MSP17.20X
Centrifugal evaporator	Genevac (Ipswich, UK)	miVac Duo concentrato
Bioruptor II	CosmoBio (Tokyo, Japan)
Styrene divinylbenzene polymer (SDB) stop-and-go extraction (STAGE) tip	GL Sciences (Tokyo, Japan)	7510-
Lunatic instrument	Unchained Labs (Pleasanton, CA, USA)
LC vial	Thermo Fisher Scientific	C4000-11
75 µm × 25 cm nanoLC column	IonOpticks (VIC, Australia)	Aurora C18, particle size 1.6 µm, 120 Å
75 µm × 30 cm nanoLC column	CoAnn Technologies, Richland (WA, USA)	ReproSil-Pur C18, particle size 1.5 µm, 100 Å
UltiMate 3000 RSLCnano LC system	Thermo Fisher Scientific
Orbitrap Exploris 480	Thermo Fisher Scientific
Orbitrap Astral	Thermo Fisher Scientific
InSpIon system	AMR (Tokyo, Japan)
Software
Xcalibur 4.3	Thermo Fisher Scientific
DIA-NN v.1.9.1	https://github.com/vdemichev/DiaNN
Perseus v1.6.15.0	https://mybiosoftware.com/perseus-shotgun-proteomics-data-analysis.html
Online Mendelian Inheritance in Man (OMIM) database	https://www.omim.org/
DAVID	https://david.ncifcrf.gov/tools.jsp
GraphPad Prism 9	GraphPad Software, San Diego, CA, USA
